# Role of channels in the O_2_ permeability of murine red blood cells I. Stopped-flow and hematological studies

**DOI:** 10.1101/2025.03.05.639948

**Authors:** Pan Zhao, Fraser J. Moss, Rossana Occhipinti, R. Ryan Geyer, Dale E. Huffman, Howard J Meyerson, Walter F Boron

## Abstract

Many have believed that oxygen (O_2_) crosses red blood cell (RBC) membranes by dissolving in lipids that offer a finite resistance to diffusion or, alternatively, no resistance at all. In this first in a series of three interrelated papers, we examine these idea in murine RBCs. In this first paper, analyses of hemoglobin (Hb) absorbance spectra during O_2_ off-loading from mouse RBCs indicate that RBC membranes do indeed offer resistance to O_2_ diffusion, and that the resistance would be far higher if not for the presence of O_2_-permeable channels. Two agents— both excluded from the RBC interior—markedly reduce the rate constant for O_2_ off-loading (*k*_HbO_2__): p-chloromercuribenzenesulfonate (pCMBS) reduces membrane O_2_ permeability (*P*_M,O_2__ by ∼82% (computed from *k*_HbO_2__ in paper #3), and 4,4’-diisothiocyanatostilbene-2,2’-disulfonate (DIDS) by ∼56%. Because neither likely produces these effects via membrane lipids, we examined RBCs from mice genetically deficient in aquaporin-1 (AQP1), the Rh complex (Rh_Cx_ = Rhesus blood group-associated A glycoprotein, RhAG + Rhesus blood group D antigen, RhD), or both. The double knockout (dKO) reduces *P*_M,O_2__ by ∼55%, and pCMBS+dKO, by ∼91%. Proteomic analyses of RBC membranes, flow cytometry, hematology (see paper #2), and mathematical simulations (paper #3) rule out meaningful contributions from other membrane proteins, RBC geometry, or extracellular unconvected fluid (EUF). Our work represents a paradigm shift for O_2_ physiology by identifying the first two animal O_2_ channels, and points to the existence of at least a third, all of which could be subject to physiological regulation and pharmacological intervention.

**Key Points:**

- Some have held that red-blood-cell (RBC) membranes have a finite O_2_ permeability, governed by O_2_ solubility in membrane lipids; others, that membranes offer no resistance whatsoever to O_2_ diffusion.
- The present interdisciplinary study comprises three papers. This first paper describes stopped-flow absorbance spectroscopy in which we examine the rate constant of O_2_ offloading from intact RBCs (*k*_HbO_2__) from wild-type (WT) mice or those lacking AQP1 and/or RhAG, sometimes treated with p-chloromercuribenzenesulfonate (pCMBS) or 4,4’-diisothiocyanatostilbene-2,2’-disulfonate (DIDS).
- The second paper describes RBC morphometry and membrane proteomics. The third introduces a mathematical reaction-diffusion model that generates simulations comporting with physiological data.
- This first paper shows that pCMBS or DIDS treatments, or deletion of AQP1 and/or RhAG, or combinations thereof, substantially reduce *k*_HbO_2__.
- The three papers show that WT RBC membranes offer considerable resistance to O_2_ diffusion. AQP1 (∼22%), Rh (∼36%), and an unknown pCMBS-sensitive protein account for ∼91% of membrane O_2_ permeability.
