## Supporting file 1 for "Role of channels in the O_2_ permeability of murine red blood cells I. Stopped-flow and hematological studies"

### Sheet: Table of Contents
Table	Description
Tabe 4 P-values	Summary of P-values for one way ANOVA with Holm-Bonferroni corrected comparisons of hematological data obtained from the four strains of mice (Table 4)
Table 5 P-values	Summary of P-values for one way ANOVA with Holm-Bonferroni corrected comparisons for automated hematological data obtained from WT and dKO mice with inhibitors treatment (Table 5)

### Sheet: Table4_P-values
Summary of P-values for one way ANOVA with Holm-Bonferroni corrected comparisons of hematological data obtained from the four strains of mice (Table 4)
P-values in bold are significant
	Age		WT	AQP1-KO	RhAG-KO	dKO		RDWa		WT	AQP1-KO	RhAG-KO	dKO		RDW %		WT	AQP1-KO	RhAG-KO	dKO
		P a		a	a	a			P a		a	a	a			P a		a	a	a
	WT			0.025	0.01	0.05		WT			0.025	0.00833	0.0125		WT			0.0167	0.00833	0.05
	AQP1-KO	P	0.619		0.00833	0.0125		AQP1-KO	P	0.666		0.01	0.0167		AQP1-KO	P	0.224		0.025	0.0125
	RhAG-KO	P	0.209	0.083		0.0167		RhAG-KO	P	0.00016	0.00102		0.05		RhAG-KO	P	0.0431	0.469		0.01
	dKO	P	0.686	0.396	0.472			dKO	P	0.00172	0.00667	0.835			dKO	P	0.855	0.198	0.044
	WBC		WT	AQP1-KO	RhAG-KO	dKO		MCH		WT	AQP1-KO	RhAG-KO	dKO		MCV		WT	AQP1-KO	RhAG-KO	dKO
		P a		a	a	a			P a		a	a	a			P a		a	a	a
	WT			0.00833	0.0125	0.05		WT			0.0125	0.05	0.0167		WT			0.05	0.00833	0.0125
	AQP1-KO	P	0.0246		0.0167	0.01		AQP1-KO	P	0.556		0.025	0.00833		AQP1-KO	P	0.342		0.01	0.0167
	RhAG-KO	P	0.154	0.326		0.025		RhAG-KO	P	0.953	0.577		0.01		RhAG-KO	P	9.05e-07	7.32e-05		0.025
	dKO	P	0.635	0.108	0.423			dKO	P	0.559	0.267	0.51			dKO	P	0.00189	0.0254	0.151
	LYM		WT	AQP1-KO	RhAG-KO	dKO		LYM %		WT	AQP1-KO	RhAG-KO	dKO		PLT		WT	AQP1-KO	RhAG-KO	dKO
		P a		a	a	a	0.026		P a		a	a	a			P a		a	a	a
	WT			0.00833	0.0125	0.05		WT			0.00833	0.05	0.0167		WT			0.05	0.00833	0.0167
	AQP1-KO	P	0.0126		0.0167	0.01		AQP1-KO	P	0.174		0.01	0.0125		AQP1-KO	P	0.985		0.01	0.025
	RhAG-KO	P	0.128	0.249		0.025		RhAG-KO	P	0.824	0.228		0.025		RhAG-KO	P	0.669	0.69		0.0125
	dKO	P	0.518	0.0944	0.477			dKO	P	0.603	0.46	0.734			dKO	P	0.963	0.977	0.734
	MONO		WT	AQP1-KO	RhAG-KO	dKO		MONO %		WT	AQP1-KO	RhAG-KO	dKO		MCHC		WT	AQP1-KO	RhAG-KO	dKO
		P a		a	a	a			P a		a	a	a			P a		a	a	a
	WT			0.0125	0.0167	0.025		WT			0.00833	0.0167	0.025		WT			0.05	0.00833	0.0125
	AQP1-KO	P	0.422		0.05	0.00833		AQP1-KO	P	0.0466		0.01	0.0125		AQP1-KO	P	0.642		0.01	0.0167
	RhAG-KO	P	0.564	0.782		0.01		RhAG-KO	P	0.379	0.216		0.05		RhAG-KO	P	1.53e-05	0.00014		0.025
	dKO	P	0.628	0.228	0.307			dKO	P	0.414	0.301	0.958			dKO	P	0.00248	0.01001	0.368
	GRAN		WT	AQP1-KO	RhAG-KO	dKO		GRAN %		WT	AQP1-KO	RhAG-KO	dKO		RBC		WT	AQP1-KO	RhAG-KO	dKO
		P a		a	a	a			P a		a	a	a			P a		a	a	a
	WT			0.0167	0.0125	0.025		WT			0.00833	0.05	0.0167		WT			0.05	0.01	0.025
	AQP1-KO	P	0.652		0.05	0.01		AQP1-KO	P	0.251		0.01	0.0125		AQP1-KO	P	0.942		0.0125	0.0167
	RhAG-KO	P	0.583	0.948		0.00833		RhAG-KO	P	0.937	0.262		0.025		RhAG-KO	P	0.135	0.166		0.00833
	dKO	P	0.785	0.497	0.437			dKO	P	0.668	0.527	0.709			dKO	P	0.815	0.768	0.112
	Hct		WT	AQP1-KO	RhAG-KO	dKO		HGB		WT	AQP1-KO	RhAG-KO	dKO		MPV		WT	AQP1-KO	RhAG-KO	dKO
		P a		a	a	a			P a		a	a	a			P a		a	a	a
	WT			0.025	0.0167	0.00833		WT			0.025	0.01	0.0167		WT			0.0125	0.00833	0.05
	AQP1-KO	P	0.716		0.05	0.01		AQP1-KO	P	0.929		0.00833	0.05		AQP1-KO	P	0.523		0.025	0.0167
	RhAG-KO	P	0.512	0.795		0.0125		RhAG-KO	P	0.0903	0.0813		0.0125		RhAG-KO	P	0.3	0.728		0.01
	dKO	P	0.135	0.255	0.335			dKO	P	0.916	0.981	0.101			dKO	P	0.969	0.585	0.369

### Sheet: Table5_P-values
Summary of P-values for one way ANOVA with Holm-Bonferroni corrected comparisons for automated hematological data obtained from WT and dKO mice with inhibitors treatment (Table 5)
P-values in bold are significant
Mouse		WT				dKO
N		13				13
Age		11.9				11.2
(weeks)		±1.0				±0.7
groups		Ctrl vs. pCMBS	Ctrl vs. DIDS	pCMBS vs. DIDS		Ctrl vs. pCMBS	Ctrl vs. DIDS	pCMBS vs. DIDS
WBC	P	0.124	0.308	0.592	P	0.00408	0,0317	0.41
(103/ul)	a	0.0167	0.025	0.05	a	0.167	0.25	0.05
LYM	P	0.091	0.348	0.437	P	0.00346	0.038	0.336
(103/ul)	a	0.0167	0.025	0.05	a	0.167	0.25	0.05
MONO	P	0.311	0.374	0.898	P	0.237	0.0213	0.237
(103/ul)	a	0.0167	0.025	0.05	a	0.025	0.0167	0.05
GRAN	P	0.134	0.305	0.625	P	0.0927	0.197	0.683
(103/ul)	a	0.0167	0.025	0.05	a	0.167	0.25	0.05
LYM	P	1.67e-06	0.0167	0.00333	P	0.0133	0.848	0.0212
%	a	0.0167	0.05	0.025	a	0.0167	0.05	0.025
MONO	P	3.1e-12	0.528	1.71e-11	P	4.85e-07	0.663	1.26e-07
%	a	0.0167	0.05	0.025	a	0.025	0.05	0.0167
GRAN	P	0.000797	0.015	0.275	P	0.103	0.793	0.168
%	a	0.0167	0.025	0.05	a	0.0167	0.05	0.025
Hct	P	0.146	0.248	0.757	P	0.27	0.126	0.657
(%)	a	0.025	0.0167	0.05	a	0.025	0.0167	0.05
HGB	P	0.00112	0.0698	0.103	P	0.038	0.168	0.461
(g/dl)	a	0.0167	0.025	0.05	a	0.0167	0.025	0.05
RDWa	P	0.246	0.0341	0.00174	P	0.214	7.53e-05	1.58e-06
(fl)	a	0.05	0.025	0.0167	a	0.05	0.025	0.0167
RDW %	P	0.0141	0.123	0.323	P	0.00218	0.022	0.37
(%)	a	0.0167	0.025	0.05	a	0.0167	0.025	0.05
MCV	P	0.0737	0.345	0.00818	P	3.13e-05	0.000572	3.54e-10
(fl)	a	0.025	0.0167	0.05	a	0.025	0.05	0.0167
MCH	P	0.314	0.356	0.933	P	0.575	0.026	0.0875
(pg)	a	0.0167	0.025	0.05	a	0.05	0.0167	0.025
MCHC	P	0.00379	0.0171	0.556	P	2.76e-05	0.202	5.12e-07
(g/dl)	a	0.0167	0.025	0.05	a	0.025	0.05	0.0167
RBC	P	0.00651	0.226	0.106	P	0.0482	0.339	0.289
(106/ul)	a	0.0167	0.05	0.025	a	0.0167	0.05	0.025
PLT	P	0.409	0.859	0.516	P	0.0582	0.164	0.595
(103/ul)	a	0.0167	0.05	0.025	a	0.0167	0.025	0.05
MPV	P	0.514	0.7	0.782	P	0.963	0.00053	0.000684
(fl)	a	0.0167	0.025	0.05	a	0.05	0.0167	0.025
